# Proteome specialization of anaerobic fungi during ruminal degradation of recalcitrant plant fiber

**DOI:** 10.1101/2020.01.16.907998

**Authors:** Live H. Hagen, Charles G. Brooke, Claire Shaw, Angela D. Norbeck, Hailan Piao, Magnus Ø. Arntzen, Heather Brewer, Alex Copeland, Nancy Isern, Anil Shukla, Simon Roux, Vincent Lombard, Bernard Henrissat, Michelle A. O’Malley, Igor V. Grigoriev, Susannah Tringe, Roderick Mackie, Ljiljana Pasa-Tolic, Phillip B. Pope, Matthias Hess

**Affiliations:** Faculty of Biotechnology, Chemistry and Food Science, Norwegian University of Life Sciences, Norway; University of California, Davis, CA, USA; DOE Environmental and Molecular Sciences Laboratory, Richland, WA, USA; Washington State University, Richland, WA, USA; U.S. Department of Energy Joint Genome Institute, Lawrence Berkeley National Laboratory, Berkeley, CA, USA; CNRS, UMR 7257, Université Aix-Marseille, 13288 Marseille, France; Institut National de la Recherche Agronomique, USC 1408 Architecture et Fonction des Macromolécules Biologiques, 13288 Marseille, France; Department of Biological Sciences, King Abdulaziz University, 21589 Jeddah, Saudi Arabia; Department of Chemical Engineering, University of California, Santa Barbara, CA, USA; Department of Plant and Microbial Biology, University of California, Berkeley, CA, USA; Department of Animal Science, University of Illinois, Urbana-Champaign, IL, USA; Faculty of Biosciences, Norwegian University of Life Sciences, Norway

**Author notes:** Corresponding author: Live H. Hagen –.

## Abstract

The rumen harbors a complex microbial mixture of archaea, bacteria, protozoa and fungi that efficiently breakdown plant biomass and its complex dietary carbohydrates into soluble sugars that can be fermented and subsequently converted into metabolites and nutrients utilized by the host animal. While rumen bacterial populations have been well documented, only a fraction of the rumen eukarya are taxonomically and functionally characterized, despite the recognition that they contribute to the cellulolytic phenotype of the rumen microbiota. To investigate how anaerobic fungi actively engage in digestion of recalcitrant fiber that is resistant to degradation, we resolved genome-centric metaproteome and metatranscriptome datasets generated from switchgrass samples incubated for 48 hours in nylon bags within the rumen of cannulated dairy cows. Across a gene catalogue covering anaerobic rumen bacteria, fungi and viruses, a significant portion of the detected proteins originated from fungal populations. Intriguingly, the carbohydrate-active enzyme (CAZyme) profile suggested a domain-specific functional specialization, with bacterial populations primarily engaged in the degradation of polysaccharides such as hemicellulose, whereas fungi were inferred to target recalcitrant cellulose structures via the detection of a number of endo- and exo-acting enzymes belonging to the glycoside hydrolase (GH) family 5, 6, 8 and 48. Notably, members of the GH48 family were amongst the highest abundant CAZymes and detected representatives from this family also included dockerin domains that are associated with fungal cellulosomes. A eukaryote-selected metatranscriptome further reinforced the contribution of uncultured fungi in the ruminal degradation of recalcitrant fibers. These findings elucidate the intricate networks of *in situ* recalcitrant fiber deconstruction, and importantly, suggests that the anaerobic rumen fungi contribute a specific set of CAZymes that complement the enzyme repertoire provided by the specialized plant cell wall degrading rumen bacteria.
