## Supplementary Data S2 for "Proteome specialization of anaerobic fungi during ruminal degradation of recalcitrant plant fiber"

### Sheet: Sheet1
Supplementary Data S2: CAZyme modules detected from the metaproteome data when searhced against MT_funDB. 'RF' refers to rumen fluid while 'SF' is the switchgrass fiber. The MT_funDB associated transcripts with corresponding IDs will be made publically available upon publication.	Protein Detection [log2(LFQ)]
Majority protein IDs	RF Cow 1	RF Cow 2	RF AVG	SF Cow 1	SF Cow 2	SF AVG	CAZy
contig_123_64174_length_1231_multi_19_in_1_out_0.p1;contig_123_149099_length_1009_multi_26_in_2_out_0.p1	23.8854	23.122	23.5037	NaN	NaN	NaN	GT5-CBM48
contig_61_7418163_length_1751_multi_6_in_0_out_0.p1;contig_101_2751900_length_2005_multi_3_in_0_out_0.p1;contig_51_2138656_length_1232_multi_4_in_0_out_0.p1	24.4017	25.6779	25.0398	NaN	24.6064	24.6064	GT5
contig_111_2302572_length_1198_multi_5_in_0_out_0.p1	26.0015	26.8592	26.4304	26.3277	26.5991	26.4634	GT5
contig_121_1263074_length_3856_multi_4_in_0_out_0.p2;contig_101_324095_length_1659_multi_2_in_0_out_0.p2	25.7862	25.1102	25.4482	24.4419	23.9562	24.1991	GT5
contig_121_1488778_length_3454_multi_4_in_0_out_0.p1	25.8973	25.5323	25.7148	NaN	NaN	NaN	GT5
contig_123_176900_length_1252_multi_5_in_1_out_0.p1	25.5879	25.4753	25.5316	25.5187	25.22	25.3693	GT5
contig_123_224853_length_1967_multi_22_in_0_out_0.p1	26.8093	24.4951	25.6522	23.3797	23.7152	23.5474	GT5
contig_123_246319_length_8161_multi_6_in_2_out_0.p2;contig_71_8715994_length_3433_multi_3_in_0_out_0.p1;contig_61_16233276_length_2453_multi_4_in_0_out_0.p1	23.879	25.6624	24.7707	NaN	25.1468	25.1468	GT5
contig_123_331826_length_1690_multi_15_in_1_out_0.p1;contig_121_1222799_length_1304_multi_4_in_0_out_0.p1;contig_121_1232645_length_1303_multi_10_in_0_out_0.p1	26.2154	26.2436	26.2295	28.1303	28.8798	28.5051	GT5
contig_123_3714_length_1328_multi_25_in_2_out_2.p1	24.2019	24.604	24.403	NaN	NaN	NaN	GT5
contig_123_7550_length_1745_multi_19_in_2_out_2.p1	24.4197	23.2605	23.8401	NaN	NaN	NaN	GT5
contig_41_25479858_length_1405_multi_5_in_0_out_0.p1	NaN	24.5369	24.5369	23.5327	24.1087	23.8207	GT5
contig_91_425438_length_1605_multi_6_in_0_out_0.p1;contig_81_7438098_length_1662_multi_5_in_0_out_0.p1;contig_61_3866412_length_1064_multi_2_in_0_out_0.p2;contig_71_12756861_length_1115_multi_4_in_0_out_0.p1;contig_123_399467_length_1321_multi_11_in_2_out_2.p1;contig_41_24923453_length_2345_multi_9_in_0_out_0.p1;contig_61_691180_length_1577_multi_3_in_0_out_0.p1	25.1931	25.8804	25.5367	26.0183	26.1839	26.1011	GT5
contig_121_765533_length_3516_multi_3_in_0_out_0.p1	NaN	NaN	NaN	23.4237	22.8521	23.1379	GT3-GT35
contig_101_2425059_length_1666_multi_2_in_0_out_0.p1	23.5164	23.5002	23.5083	24.3265	23.5584	23.9424	GT35
contig_101_3761822_length_2515_multi_4_in_0_out_0.p1	23.8286	24.802	24.3153	22.7899	23.0044	22.8972	GT35
contig_111_1014689_length_1705_multi_3_in_0_out_0.p2;contig_121_373484_length_1014_multi_3_in_0_out_0.p1	24.1088	24.0972	24.103	25.666	25.1049	25.3855	GT35
contig_111_1934553_length_1388_multi_4_in_0_out_0.p2;contig_111_1969252_length_1294_multi_3_in_0_out_0.p2	23.4443	22.857	23.1507	26.5565	24.7708	25.6636	GT35
contig_111_2419404_length_2569_multi_4_in_0_out_0.p1	24.0811	25.797	24.939	23.6441	26.0445	24.8443	GT35
contig_111_343769_length_7572_multi_6_in_0_out_0.p1	23.9942	24.5376	24.2659	24.1935	24.3405	24.267	GT35
contig_121_172316_length_1591_multi_4_in_0_out_0.p1	26.1986	25.6977	25.9481	25.5209	NaN	25.5209	GT35
contig_121_567389_length_2945_multi_5_in_0_out_0.p1	25.5624	24.7238	25.1431	NaN	NaN	NaN	GT35
contig_121_573904_length_3053_multi_3_in_0_out_0.p1	24.6197	25.5626	25.0912	23.4811	23.6897	23.5854	GT35
contig_121_587797_length_3783_multi_4_in_0_out_0.p1	22.9183	23.0551	22.9867	22.7847	22.5322	22.6585	GT35
contig_121_672459_length_1180_multi_9_in_0_out_0.p1	25.7892	25.5822	25.6857	24.1132	NaN	24.1132	GT35
contig_121_831221_length_1092_multi_7_in_0_out_0.p1	23.2849	22.312	22.7985	NaN	NaN	NaN	GT35
contig_123_14983_length_2036_multi_14_in_2_out_0.p1	24.3358	23.7139	24.0248	22.4819	22.5376	22.5097	GT35
contig_123_175455_length_1674_multi_5_in_0_out_1.p1	25.8648	24.5368	25.2008	24.8698	23.3557	24.1128	GT35
contig_123_203053_length_1314_multi_8_in_2_out_1.p1	25.1268	23.9472	24.537	22.4198	NaN	22.4198	GT35
contig_123_210583_length_1525_multi_26_in_2_out_2.p1	27.024	22.8476	24.9358	22.5159	NaN	22.5159	GT35
contig_123_250329_length_2820_multi_8_in_0_out_2.p1	NaN	NaN	NaN	25.7095	24.9064	25.3079	GT35
contig_123_305628_length_1374_multi_35_in_2_out_0.p1	24.3717	22.421	23.3963	NaN	NaN	NaN	GT35
contig_123_313116_length_7455_multi_5_in_2_out_0.p1	25.0427	26.7789	25.9108	25.1486	26.3618	25.7552	GT35
contig_123_322678_length_2411_multi_9_in_1_out_0.p1	27.7021	26.3912	27.0467	23.4186	23.1593	23.2889	GT35
contig_123_335761_length_1217_multi_4_in_0_out_2.p1	25.114	24.3202	24.7171	25.0778	23.7245	24.4011	GT35
contig_123_339018_length_1308_multi_20_in_2_out_2.p1	25.9296	24.7473	25.3385	NaN	NaN	NaN	GT35
contig_123_364680_length_1142_multi_8_in_2_out_2.p1	25.0437	23.5917	24.3177	22.9354	NaN	22.9354	GT35
contig_123_52574_length_2645_multi_4_in_2_out_0.p2;contig_101_744196_length_4035_multi_10_in_0_out_0.p1	24.6699	NaN	24.6699	23.9666	23.5143	23.7405	GT35
contig_123_67270_length_2791_multi_5_in_2_out_0.p1	25.8441	23.4198	24.6319	22.3684	23.4382	22.9033	GT35
contig_41_3774095_length_1005_multi_3_in_0_out_0.p1	24.7303	25.1382	24.9342	25.0186	24.9775	24.9981	GT35
contig_61_11220926_length_3122_multi_5_in_0_out_0.p1	26.2146	27.5534	26.884	24.4466	27.0178	25.7322	GT35
contig_61_1533939_length_1099_multi_3_in_0_out_0.p1;contig_61_6326567_length_2716_multi_6_in_0_out_0.p2	23.6629	24.2529	23.9579	NaN	NaN	NaN	GT35
contig_61_3938695_length_4199_multi_6_in_0_out_0.p1	22.3819	24.0487	23.2153	22.2776	23.1892	22.7334	GT35
contig_61_7059959_length_2014_multi_2_in_0_out_0.p1	NaN	23.4251	23.4251	22.5232	23.0433	22.7833	GT35
contig_71_7831187_length_1288_multi_2_in_0_out_0.p1	25.4959	25.6614	25.5786	NaN	NaN	NaN	GT35
contig_81_2332249_length_1300_multi_4_in_0_out_0.p1	23.2027	NaN	23.2027	24.1603	23.8768	24.0186	GT35
contig_81_7223542_length_1179_multi_3_in_0_out_0.p1	NaN	21.4871	21.4871	21.9789	22.6365	22.3077	GT35
contig_81_8018023_length_2487_multi_5_in_0_out_0.p1	24.8622	25.7957	25.3289	24.096	25.7538	24.9249	GT35
contig_81_8659710_length_7603_multi_4_in_0_out_0.p1	23.8308	25.4032	24.617	22.5649	24.129	23.347	GT35
contig_111_1506794_length_1093_multi_4_in_0_out_0.p1	23.1685	21.9449	22.5567	NaN	NaN	NaN	GT1
contig_123_147331_length_1855_multi_50_in_0_out_2.p1	23.7866	23.2351	23.5108	NaN	NaN	NaN	GH9-CBM3
contig_61_15908522_length_2529_multi_2_in_0_out_0.p1	21.2953	22.4268	21.861	NaN	NaN	NaN	GH95
contig_101_1329841_length_2957_multi_6_in_0_out_0.p1	23.9452	24.0767	24.011	25.1157	25.382	25.2488	GH94
contig_111_2273350_length_2233_multi_4_in_0_out_0.p1;contig_91_5562837_length_1951_multi_4_in_0_out_0.p1	23.1979	22.9819	23.0899	23.8719	25.4572	24.6646	GH94
contig_121_124873_length_1701_multi_8_in_0_out_0.p1	24.4273	23.9715	24.1994	NaN	NaN	NaN	GH94
contig_123_24035_length_1076_multi_4_in_1_out_0.p1;contig_121_403537_length_1388_multi_6_in_0_out_0.p1;contig_111_990399_length_2531_multi_3_in_0_out_0.p2	22.9898	21.9685	22.4792	24.8583	24.9425	24.9004	GH94
contig_123_290403_length_2473_multi_30_in_0_out_0.p1	25.6069	25.4154	25.5111	24.0282	23.9836	24.0059	GH94
contig_51_7348860_length_1300_multi_2_in_0_out_0.p1	NaN	NaN	NaN	25.2095	25.8769	25.5432	GH94
contig_81_3048414_length_1905_multi_3_in_0_out_0.p1	24.4328	26.0081	25.2204	25.658	27.7902	26.7241	GH94
contig_91_2592869_length_1153_multi_16_in_0_out_0.p1	24.6844	24.963	24.8237	NaN	NaN	NaN	GH94
contig_101_1788804_length_1888_multi_13_in_0_out_0.p1	20.8014	21.561	21.1812	21.0376	NaN	21.0376	GH9
contig_101_3937812_length_1818_multi_6_in_0_out_0.p1;contig_61_6776810_length_1681_multi_5_in_0_out_0.p1	23.9151	24.3695	24.1423	24.3019	NaN	24.3019	GH9
contig_101_4038561_length_1927_multi_4_in_0_out_0.p1	22.4259	20.7266	21.5763	NaN	NaN	NaN	GH9
contig_121_247249_length_1914_multi_73_in_0_out_0.p1	25.6147	25.9427	25.7787	24.1735	NaN	24.1735	GH9
contig_123_121315_length_1640_multi_9_in_1_out_0.p1	21.0483	21.6131	21.3307	NaN	NaN	NaN	GH9
contig_123_203745_length_1301_multi_4_in_0_out_1.p1	21.0096	20.9104	20.96	NaN	NaN	NaN	GH9
contig_123_20987_length_1259_multi_5_in_0_out_1.p1	21.4077	21.6069	21.5073	19.3068	NaN	19.3068	GH9
contig_61_10330182_length_1743_multi_7_in_0_out_0.p1	22.5427	22.3036	22.4232	NaN	NaN	NaN	GH9
contig_81_8848930_length_1862_multi_8_in_0_out_0.p1;contig_121_345029_length_1672_multi_4_in_0_out_0.p1	24.9596	24.2593	24.6095	NaN	NaN	NaN	GH9
contig_121_483415_length_1208_multi_4_in_0_out_0.p1	NaN	NaN	NaN	24.7438	23.8238	24.2838	GH8
contig_123_113871_length_1262_multi_5_in_0_out_1.p2	NaN	NaN	NaN	22.697	24.0463	23.3716	GH8
contig_111_2344235_length_3894_multi_4_in_0_out_0.p1	26.2389	25.1583	25.6986	23.5566	23.4864	23.5215	GH77-GT35
contig_121_1418886_length_4003_multi_5_in_0_out_0.p1	27.183	26.0926	26.6378	27.4354	26.3617	26.8986	GH77-GT35
contig_121_273240_length_4372_multi_5_in_0_out_0.p1	24.5872	23.5464	24.0668	23.9438	NaN	23.9438	GH77-GT35
contig_121_560635_length_4795_multi_8_in_0_out_0.p1	25.8583	25.7449	25.8016	26.9378	26.8998	26.9188	GH77-GT35
contig_123_172351_length_2357_multi_4_in_2_out_2.p1	24.8586	24.4711	24.6649	24.09	24.8588	24.4744	GH77-GT35
contig_91_6282591_length_2848_multi_7_in_0_out_0.p1	23.9693	24.9605	24.4649	23.7504	24.5057	24.1281	GH77-GT35
contig_101_4279526_length_1251_multi_3_in_0_out_0.p1	23.7786	22.3374	23.058	NaN	NaN	NaN	GH77
contig_111_1171075_length_1476_multi_8_in_0_out_0.p1	21.1354	21.3217	21.2286	NaN	NaN	NaN	GH77
contig_111_15205_length_1346_multi_4_in_0_out_0.p1	25.8556	25.592	25.7238	NaN	NaN	NaN	GH77
contig_111_2207833_length_1820_multi_6_in_0_out_0.p1	21.5955	23.7898	22.6926	NaN	21.0077	21.0077	GH77
contig_121_1065649_length_1651_multi_15_in_0_out_0.p1	23.7858	23.1743	23.4801	20.6384	21.1415	20.89	GH77
contig_121_1186251_length_3228_multi_7_in_0_out_0.p1	22.4302	24.8859	23.658	22.7962	22.5124	22.6543	GH77
contig_123_133958_length_1184_multi_30_in_2_out_0.p1	22.7829	22.0449	22.4139	NaN	21.896	21.896	GH77
contig_123_52574_length_2645_multi_4_in_2_out_0.p1	23.3529	22.6539	23.0034	22.7343	21.549	22.1417	GH77
contig_123_99081_length_1623_multi_10_in_0_out_0.p1	24.4687	24.3859	24.4273	NaN	NaN	NaN	GH77
contig_91_3030904_length_2726_multi_3_in_0_out_0.p1	24.518	24.5608	24.5394	25.7186	25.7308	25.7247	GH77
contig_71_6126143_length_2305_multi_18_in_0_out_0.p1	23.5954	22.8046	23.2	21.8788	NaN	21.8788	GH74
contig_111_2167096_length_1236_multi_2_in_0_out_0.p1	25.8151	25.4483	25.6317	26.0493	25.3754	25.7123	GH57
contig_71_3259143_length_1039_multi_2_in_0_out_0.p1	22.9054	23.7833	23.3443	22.3302	22.7631	22.5467	GH57
contig_123_181428_length_1495_multi_5_in_0_out_2.p1	21.5116	NaN	21.5116	21.9193	22.8847	22.402	GH51
contig_101_917263_length_4414_multi_9_in_0_out_0.p1	23.3945	22.1886	22.7916	23.3095	NaN	23.3095	GH5_4-GH5_4-GH5_4-GH5_4
contig_123_259250_length_3530_multi_14_in_0_out_2.p1	25.9143	23.0463	24.4803	21.3856	NaN	21.3856	GH5_4-GH5_4-GH5_4
contig_81_4865871_length_2329_multi_20_in_0_out_0.p1	24.1102	22.7677	23.4389	NaN	NaN	NaN	GH5_4
contig_123_111210_length_13613_multi_11_in_2_out_0.p2	25.353	25.8463	25.5996	27.1512	30.0518	28.6015	GH5_2
contig_51_8776357_length_1487_multi_6_in_0_out_0.p1	22.2538	24.8043	23.5291	22.4646	22.3826	22.4236	GH48-DOC1
contig_81_3781524_length_1924_multi_3_in_0_out_0.p1	22.6526	23.6642	23.1584	21.5942	NaN	21.5942	GH48-DOC1
contig_121_898400_length_3120_multi_7_in_0_out_0.p1	22.9224	22.8611	22.8918	24.8377	24.0322	24.4349	GH48-CBM37
contig_91_6181101_length_2510_multi_9_in_0_out_0.p1	23.0773	24.3289	23.7031	25.6823	24.6946	25.1885	GH48
contig_121_1523088_length_2018_multi_3_in_0_out_0.p1;contig_81_5679539_length_1485_multi_3_in_0_out_0.p2;contig_81_3125784_length_2311_multi_4_in_0_out_0.p1	NaN	NaN	NaN	25.3165	23.0847	24.2006	GH43_16-CBM6-CBM6
contig_121_710114_length_3445_multi_4_in_0_out_0.p2	NaN	NaN	NaN	21.6588	21.7275	21.6931	GH43_16-CBM6-CBM6
contig_121_221904_length_1783_multi_10_in_0_out_0.p1	23.3228	23.6121	23.4675	22.3057	NaN	22.3057	GH43_10
contig_111_893721_length_1239_multi_4_in_0_out_0.p1;contig_71_669715_length_1268_multi_3_in_0_out_0.p1	NaN	NaN	NaN	27.4538	26.4655	26.9596	GH43_1
contig_91_898862_length_1132_multi_3_in_0_out_0.p1;contig_91_4555090_length_3816_multi_4_in_0_out_0.p2;contig_123_113140_length_7305_multi_4_in_0_out_2.p3;contig_123_102454_length_14771_multi_3_in_2_out_0.p7;contig_61_8329544_length_2036_multi_2_in_0_out_0.p2;contig_71_10983553_length_6713_multi_3_in_0_out_0.p3	NaN	22.568	22.568	24.1948	24.4222	24.3085	GH43_1
contig_81_126739_length_1538_multi_9_in_0_out_0.p1;contig_51_4823238_length_1360_multi_5_in_0_out_0.p1;contig_123_34929_length_1521_multi_4_in_0_out_2.p1;contig_91_1296192_length_1439_multi_11_in_0_out_0.p1;contig_101_2237873_length_1467_multi_4_in_0_out_0.p1	22.0289	22.5756	22.3023	NaN	NaN	NaN	GH39
contig_111_2664450_length_1708_multi_3_in_0_out_0.p1	24.8693	24.928	24.8987	24.9615	25.416	25.1887	GH36
contig_81_7279180_length_2134_multi_2_in_0_out_0.p1	NaN	NaN	NaN	21.2108	21.4731	21.3419	GH36
contig_111_1944727_length_1202_multi_5_in_0_out_0.p1	23.978	24.2221	24.1	24.6478	25.3914	25.0196	GH32
contig_101_2671212_length_2706_multi_10_in_0_out_0.p1	23.3709	22.215	22.793	NaN	NaN	NaN	GH31
contig_111_754367_length_2557_multi_3_in_0_out_0.p1	24.5448	24.7865	24.6656	25.1253	26.1935	25.6594	GH3
contig_121_1321365_length_1671_multi_4_in_0_out_0.p1	23.7649	23.9121	23.8385	24.4531	25.0259	24.7395	GH3
contig_121_132150_length_2160_multi_3_in_0_out_0.p2	NaN	NaN	NaN	24.0144	23.8613	23.9378	GH3
contig_121_418983_length_2054_multi_3_in_0_out_0.p1	23.7654	23.6996	23.7325	24.1079	24.3586	24.2333	GH3
contig_121_530945_length_1776_multi_3_in_0_out_0.p1;contig_101_1431226_length_1203_multi_3_in_0_out_0.p2;contig_41_14478544_length_1060_multi_2_in_0_out_0.p1;contig_71_474057_length_1083_multi_2_in_0_out_0.p1;contig_51_7164291_length_1178_multi_2_in_0_out_0.p1;contig_111_1261919_length_1388_multi_3_in_0_out_0.p1;contig_91_1186579_length_1679_multi_2_in_0_out_0.p1	22.8608	23.1083	22.9846	23.5696	24.204	23.8868	GH3
contig_61_6336176_length_1010_multi_2_in_0_out_0.p2	NaN	NaN	NaN	23.325	23.5665	23.4458	GH3
contig_81_7259727_length_1240_multi_2_in_0_out_0.p2	24.0515	24.0977	24.0746	24.9962	25.568	25.2821	GH3
contig_111_407958_length_2435_multi_9_in_0_out_0.p1;contig_121_818416_length_1959_multi_3_in_0_out_0.p1;contig_111_2392495_length_2511_multi_4_in_0_out_0.p1	25.3802	24.6182	24.9992	NaN	NaN	NaN	GH2
contig_121_1437726_length_2617_multi_4_in_0_out_0.p1;contig_101_3983767_length_2096_multi_2_in_0_out_0.p1	NaN	NaN	NaN	23.0877	23.0475	23.0676	GH2
contig_81_6855472_length_1006_multi_2_in_0_out_0.p1	25.7262	24.2594	24.9928	NaN	NaN	NaN	GH2
contig_123_249101_length_2716_multi_3_in_2_out_0.p5;contig_121_1106027_length_1465_multi_3_in_0_out_0.p2	25.0812	NaN	25.0812	25.696	24.9905	25.3432	GH18
contig_111_1028008_length_2138_multi_6_in_0_out_0.p1	24.0016	23.2558	23.6287	22.1713	NaN	22.1713	GH13-GH13
contig_123_152321_length_1244_multi_29_in_1_out_1.p1;contig_123_280873_length_1192_multi_29_in_1_out_2.p1	27.8156	26.6894	27.2525	NaN	NaN	NaN	GH13_8
contig_123_213057_length_1683_multi_5_in_1_out_0.p1	NaN	NaN	NaN	21.3403	21.855	21.5976	GH13_4
contig_71_7270148_length_1694_multi_3_in_0_out_0.p1;contig_121_1350015_length_3082_multi_4_in_0_out_0.p1	23.2584	23.018	23.1382	NaN	NaN	NaN	GH13_39
contig_51_1482678_length_1886_multi_5_in_0_out_0.p1	21.7818	23.4414	22.6116	21.3579	22.2148	21.7864	GH13_39
contig_101_1334138_length_4418_multi_4_in_0_out_0.p1	23.0409	23.0262	23.0336	NaN	NaN	NaN	GH13_28-CBM26-CBM74
contig_41_27491722_length_1657_multi_6_in_0_out_0.p1	22.3081	24.5145	23.4113	NaN	22.2732	22.2732	GH13_28-CBM26
contig_123_390234_length_2139_multi_3_in_2_out_0.p1	24.8599	23.4214	24.1406	22.9864	NaN	22.9864	GH13_28
contig_121_1086947_length_7281_multi_4_in_0_out_0.p1	20.6683	23.5434	22.1059	21.1823	NaN	21.1823	GH13_19-CBM26
contig_121_963954_length_4371_multi_4_in_0_out_0.p1;contig_123_205306_length_2855_multi_3_in_1_out_0.p1	22.7398	23.7582	23.249	NaN	22.54	22.54	GH13_19-CBM26
contig_123_314258_length_3687_multi_5_in_2_out_0.p1	25.3654	23.662	24.5137	23.91	23.3936	23.6518	GH13_19-CBM26
contig_101_3868961_length_2011_multi_3_in_0_out_0.p1;contig_121_1501330_length_1850_multi_5_in_0_out_0.p1;contig_81_4215796_length_2024_multi_3_in_0_out_0.p1	22.8773	22.6088	22.743	NaN	NaN	NaN	GH13_14
contig_111_2023440_length_1339_multi_5_in_0_out_0.p1;contig_101_664731_length_1054_multi_4_in_0_out_0.p1;contig_111_793180_length_1124_multi_8_in_0_out_0.p1;contig_91_3288468_length_1227_multi_3_in_0_out_0.p1;contig_121_1243844_length_1199_multi_11_in_0_out_0.p1;contig_71_10822692_length_1264_multi_5_in_0_out_0.p1;contig_91_168845_length_1287_multi_21_in_0_out_0.p1;contig_71_837095_length_1286_mu…	27.3071	26.6721	26.9896	24.7485	25.7948	25.2716	GH13_1
contig_123_338850_length_1277_multi_4_in_0_out_1.p1;contig_123_165068_length_1004_multi_4_in_0_out_2.p1;contig_81_5541774_length_1066_multi_6_in_0_out_0.p1;contig_101_3107980_length_1080_multi_3_in_0_out_0.p1;contig_71_8470766_length_1232_multi_4_in_0_out_0.p1;contig_121_305650_length_1234_multi_4_in_0_out_0.p1;contig_123_382491_length_1367_multi_4_in_0_out_2.p1;contig_111_1662854_length_1840_mul…	23.8034	24.2564	24.0299	22.9987	23.3616	23.1802	GH13;GH13-GH13
contig_111_1843302_length_1796_multi_9_in_0_out_0.p1;contig_101_1409635_length_1914_multi_5_in_0_out_0.p1	21.2153	22.6203	21.9178	NaN	NaN	NaN	GH13
contig_121_534025_length_8663_multi_6_in_0_out_0.p1	24.0484	25.2412	24.6448	23.672	23.8053	23.7387	GH13
contig_121_542347_length_1691_multi_5_in_0_out_0.p1;contig_81_6138898_length_1151_multi_3_in_0_out_0.p1;contig_123_172423_length_1541_multi_4_in_0_out_2.p1;contig_123_121189_length_1836_multi_4_in_1_out_0.p1	23.965	22.5178	23.2414	21.0491	NaN	21.0491	GH13
contig_123_331185_length_1553_multi_8_in_0_out_2.p1;contig_123_348738_length_1091_multi_9_in_0_out_0.p1;contig_123_335334_length_1241_multi_11_in_0_out_0.p1;contig_121_755802_length_1282_multi_4_in_0_out_0.p1	24.451	22.7754	23.6132	NaN	NaN	NaN	GH13
contig_91_4621479_length_1933_multi_10_in_0_out_0.p1	23.3688	23.145	23.2569	NaN	NaN	NaN	GH13
contig_91_3150335_length_3762_multi_2_in_0_out_0.p1	NaN	NaN	NaN	22.5536	22.6226	22.5881	GH120
contig_123_274299_length_1167_multi_11_in_0_out_0.p1;contig_111_314214_length_1477_multi_5_in_0_out_0.p1;contig_121_1475060_length_1880_multi_4_in_0_out_0.p2	NaN	NaN	NaN	25.4537	26.4227	25.9382	GH11-CBM6;GH11-GH11
contig_101_3230983_length_3307_multi_4_in_0_out_0.p1	NaN	NaN	NaN	23.4374	24.0785	23.758	GH11-CBM22-GH10-DOC1
contig_111_834551_length_4708_multi_4_in_0_out_0.p1	NaN	NaN	NaN	25.0662	25.6665	25.3664	GH11-CBM22-GH10-CBM37
contig_123_20961_length_1560_multi_6_in_0_out_0.p1	24.9982	NaN	24.9982	26.0709	25.9239	25.9974	GH11
contig_111_562566_length_3824_multi_4_in_0_out_0.p1;contig_41_23778005_length_1042_multi_2_in_0_out_0.p1	23.4083	24.2136	23.8109	NaN	NaN	NaN	DOC1
contig_123_41773_length_2124_multi_8_in_0_out_2.p1	22.8779	24.9428	23.9103	NaN	23.8614	23.8614	DOC1
contig_91_3166257_length_2263_multi_4_in_0_out_0.p1	25.1381	24.9098	25.0239	NaN	NaN	NaN	DOC1
contig_123_198414_length_3975_multi_11_in_1_out_1.p1	24.4112	NaN	24.4112	25.2055	24.797	25.0013	COH-COH-COH-DOC1
contig_123_299649_length_1889_multi_16_in_2_out_1.p1	25.1855	24.8959	25.0407	25.4641	24.901	25.1826	COH-COH
contig_123_51722_length_1160_multi_53_in_2_out_1.p1	23.5408	24.1942	23.8675	24.6236	26.31	25.4668	COH-COH
contig_71_4160485_length_1199_multi_3_in_0_out_0.p2	22.8206	23.241	23.0308	NaN	NaN	NaN	COH
contig_111_103919_length_1484_multi_3_in_0_out_0.p1	NaN	NaN	NaN	25.7101	23.301	24.5056	CE6
contig_123_214422_length_1324_multi_59_in_0_out_2.p1	22.2077	20.0478	21.1278	21.6634	21.9059	21.7846	CE3
contig_101_2347918_length_1451_multi_3_in_0_out_0.p1	23.0425	22.713	22.8778	27.5065	23.0993	25.3029	CE1
contig_111_2816_length_2658_multi_5_in_0_out_0.p1	NaN	NaN	NaN	23.3127	23.7915	23.5521	CE1
contig_121_1451063_length_1583_multi_8_in_0_out_0.p1	24.1386	24.1853	24.1619	25.3002	26.4139	25.8571	CE1
contig_121_16400_length_1843_multi_4_in_0_out_0.p1	22.8191	22.0161	22.4176	24.1321	24.0905	24.1113	CE1
contig_123_24636_length_1135_multi_7_in_0_out_1.p1;contig_111_855699_length_1009_multi_2_in_0_out_0.p1	NaN	NaN	NaN	23.2093	23.6875	23.4484	CE1
contig_51_1525718_length_1156_multi_4_in_0_out_0.p1;contig_81_7635143_length_1407_multi_3_in_0_out_0.p2	24.5393	24.6555	24.5974	25.2303	25.4042	25.3172	CE1
contig_123_185855_length_2240_multi_6_in_0_out_1.p1	25.6854	24.7053	25.1954	24.0785	23.8379	23.9582	CBM74
contig_91_688545_length_1029_multi_9_in_0_out_0.p1;contig_81_7313465_length_1052_multi_4_in_0_out_0.p1;contig_111_2568910_length_1017_multi_9_in_0_out_0.p1;contig_101_616491_length_1055_multi_6_in_0_out_0.p1;contig_91_6351784_length_1142_multi_4_in_0_out_0.p1;contig_81_2216648_length_1143_multi_39_in_0_out_0.p1	24.7499	28.6845	26.7172	22.5418	22.906	22.7239	CBM74
contig_101_987063_length_5509_multi_3_in_0_out_0.p1	23.1033	23.0075	23.0554	25.4302	25.7988	25.6145	CBM72
contig_71_9943915_length_3723_multi_4_in_0_out_0.p1	24.5203	24.6712	24.5957	24.7546	24.8087	24.7817	CBM72
contig_123_410736_length_1898_multi_3_in_2_out_0.p1	22.8092	22.3087	22.5589	25.6549	25.3403	25.4976	CBM6-CBM6-CBM6
contig_101_4032652_length_1519_multi_3_in_0_out_0.p1	24.8917	24.5433	24.7175	23.0479	26.3565	24.7022	CBM69
contig_71_8409273_length_1008_multi_5_in_0_out_0.p1	24.5276	23.3137	23.9206	NaN	NaN	NaN	CBM57
contig_81_1145870_length_2405_multi_3_in_0_out_0.p1	26.3991	26.8694	26.6343	25.8522	26.2549	26.0536	CBM50
contig_111_1961430_length_3140_multi_4_in_0_out_0.p1	24.7848	24.6585	24.7217	24.4784	25.136	24.8072	CBM4-GH9-DOC1
contig_81_8060132_length_3172_multi_3_in_0_out_0.p1	NaN	25.4679	25.4679	23.9117	24.216	24.0638	CBM4-GH9-DOC1
contig_111_21178_length_3317_multi_6_in_0_out_0.p1	24.0446	23.478	23.7613	23.4857	24.5684	24.027	CBM4-GH9-CBM37
contig_121_885903_length_1700_multi_6_in_0_out_0.p1;contig_91_3597388_length_1037_multi_3_in_0_out_0.p1	25.2325	25.0551	25.1438	26.5426	25.5124	26.0275	CBM48-GH13_9;GH13_9
contig_111_1606541_length_6645_multi_2_in_0_out_0.p2	25.1782	26.0063	25.5923	24.5903	25.0115	24.8009	CBM48-GH13_9
contig_111_608300_length_2549_multi_4_in_0_out_0.p1	24.1201	24.3938	24.257	NaN	NaN	NaN	CBM48-GH13_9
contig_123_411168_length_2357_multi_10_in_0_out_2.p1;contig_121_308165_length_2545_multi_5_in_0_out_0.p1	22.9059	22.4917	22.6988	NaN	22.5351	22.5351	CBM48-GH13_9
contig_81_6371202_length_2298_multi_3_in_0_out_0.p1	26.2138	25.3088	25.7613	24.8395	24.0845	24.462	CBM48-GH13_9
contig_111_280724_length_10678_multi_4_in_0_out_0.p1	23.8735	25.2755	24.5745	NaN	24.8839	24.8839	CBM48-GH13_14-DOC1
contig_41_11944890_length_2517_multi_5_in_0_out_0.p1	23.9395	NaN	23.9395	23.6171	22.9246	23.2708	CBM48-GH13_14-DOC1
contig_123_215807_length_5150_multi_8_in_0_out_0.p1	23.8992	25.2964	24.5978	24.7224	24.6148	24.6686	CBM48-GH13_14
contig_91_5965551_length_7401_multi_3_in_0_out_0.p4;contig_81_2429944_length_1784_multi_2_in_0_out_0.p3	24.1913	24.3313	24.2613	24.8724	26.0264	25.4494	CBM48-CE1;CE1
contig_121_224718_length_1346_multi_3_in_0_out_0.p1;contig_111_178968_length_4302_multi_5_in_0_out_0.p2	NaN	22.7899	22.7899	23.7491	23.8403	23.7947	CBM48-CE1
contig_61_15642551_length_1639_multi_2_in_0_out_0.p3	24.0571	25.0499	24.5535	24.9693	25.2322	25.1008	CBM48-CE1
contig_81_6009062_length_1008_multi_4_in_0_out_0.p1	NaN	NaN	NaN	23.3072	24.2864	23.7968	CBM48-CE1
contig_101_1342056_length_1730_multi_3_in_0_out_0.p1	22.2901	23.2322	22.7611	24.3074	26.4275	25.3675	CBM48
contig_71_9057457_length_2333_multi_3_in_0_out_0.p1	23.6243	23.4133	23.5188	NaN	NaN	NaN	CBM48
contig_101_642213_length_2200_multi_2_in_0_out_0.p1	23.4735	23.8048	23.6391	23.5596	24.5597	24.0597	CBM4
contig_91_145127_length_1319_multi_3_in_0_out_0.p1	23.577	NaN	23.577	24.1854	23.4928	23.8391	CBM4
contig_41_32196879_length_1685_multi_6_in_0_out_0.p1	24.5822	24.1707	24.3765	25.0734	25.9955	25.5345	CBM37-CBM37
contig_123_117141_length_1641_multi_22_in_0_out_0.p1	25.0008	23.8598	24.4303	23.215	22.8338	23.0244	CBM35-GH26
contig_111_659185_length_4909_multi_3_in_0_out_0.p1	24.1005	24.0103	24.0554	23.3047	25.652	24.4784	CBM32-CBM32
contig_121_804206_length_1202_multi_3_in_0_out_0.p2	23.5957	23.1114	23.3536	23.8403	24.8729	24.3566	CBM32
contig_123_32311_length_1292_multi_5_in_0_out_1.p1	24.9987	NaN	24.9987	27.4832	26.0461	26.7647	CBM30-CBM30
contig_101_2245997_length_1629_multi_6_in_0_out_0.p1	24.7023	22.8168	23.7596	NaN	NaN	NaN	CBM22-GH10
contig_123_161904_length_4994_multi_4_in_0_out_2.p2	NaN	NaN	NaN	23.7739	25.052	24.413	CBM22-CBM37-CE4
contig_123_118861_length_2840_multi_6_in_0_out_2.p1	NaN	NaN	NaN	23.4034	22.1415	22.7725	CBM18
